# MicroRNAs expressed from FSHR and aromatase genes target important ovarian functions

**DOI:** 10.1101/597054

**Authors:** Ilmatar Rooda, Birgitta Kaselt, Andres Salumets, Agne Velthut-Meikas

## Abstract

MicroRNAs (miRNAs) have known roles in the post-transcriptional regulation of various biological processes including ovarian follicle development. We have previously identified miRNAs from human pre-ovulatory granulosa cells that are expressed from the intronic regions of two key genes in normal follicular development: FSH receptor (FSHR) and CYP19A1, the latter encoding the aromatase enzyme. In the present study, we aim to identify the targets regulated by those two miRNAs: hsa-miR-548ba and hsa-miR-7973, respectively. The miRNAs of interest were endogenously expressed in KGN cell-line, gene expression changes were analyzed by Affymetrix microarray and confirmed by RT-qPCR. Potential miRNA-regulated sequences were further filtered from the obtained results by bioinformatic target prediction algorithms and validated for direct miRNA:mRNA binding by luciferase reporter assay. Our results verified Leukemia inhibitory factor receptor (LIFR), Phosphatase and tensin homolog (PTEN), Neogenin 1 (NEO1) and SP110 nuclear body protein (SP110) as target genes for hsa-miR-548ba. Hsa-miR-7973 target genes ADAM metallopeptidase domain 19 (ADAM19), Peroxidasin (PXDN) and Formin like 3 (FMNL3) also passed all verification steps. In conclusion we propose that hsa-miR-548ba may be involved in the regulation of follicle growth and activation via LIFR and PTEN. Hsa-miR-7973 may be implicated in the modulation of extracellular matrix and cell-cell interactions. Taken together, our results suggest that those two miRNAs of interest have important regulatory roles in granulosa cells and in follicle development in general.

**Summary sentence:** Confirmed targets of miRNAs hsa-miR-548ba and hsa-miR-7973 are involved in follicle recruitment, apoptosis, intercellular interactions and extracellular matrix remodeling pathways in KGN cells.
