## Supplementary Table I for "MicroRNAs expressed from FSHR and aromatase genes target important ovarian functions"

### Sheet: SU Table IA
Supplementary Table IA: RT-qPCR primer table
Gene	Forward (5’-3’)	Reverse (5’-3’)
GAPDH	AGCCACATCGCTCAGACAC	GCCCAATACGACCAAATCC
DCP2	GCACTGTTCCTGCTGTGGGT	AAATCGGCTGCAGAGATCGTCC
MECOM	TGCCAAGGTTTTCACGGACCC	TTTTGCCACACTCCGGGCAT
SLC5A3	TGTTCTGCCACCCCCAGAGA	GCCGAAGGACACAGCACCAT
DICER1	TGCAGAACCCGAGAGTTGCC	TGGTGGACCAACAATGGAGGC
TJP1	TGAAGAGCCAGCCCCTCTGT	GCGGATGCTCTAGGTGCCTG
BMPR2	CAGCAGCATCCGAACCCTCT	GACCTCGGCCAATCAGCTCC
ACVR2B	CCACGGACAGGTAGGCACGA	CAGCCTTGCAGCGAGACACA
PTEN	AGTGGCGGAACTTGCAATCCT	GTCTTCCCGTCGTGTGGGTC
BCL2L11	TCCTTGCCAGGCCTTCAACC	TGCCTCATGGAAGCCATTGCAC
SP110	ACCTGTGGTGAGGCGAAAGG	GCACTTCACTGAGGATCCGTGTT
LIFR	AGAATTGGCTCCCATTGTTGCAC	TCTTCCACAGGAATGTCTTCCCA
GALNT7	CTCTGGAAACGGGTGCCTCT	CCATGGCTGGGGACCGATA
RARB	CAGTGCTAAAGGTGCAGAGC	GCTGGGTGAGATGCTAGGAC
ATHL1	TGGCCGAGTTTTGGTGCAGT	CAGCAAAGCGCAGGCTGTTC
FMNL3	CGGCCTGTTTATGAGGGGAAGG	GTGGAGGCCTGTGATGATGTCC
PXDN	GCGAGATGGGGACAGGTTGT	GTCCGCGTTGTCGCATAGGA
ADAM19	CTATGCCCCCTGAGAGTGTGG	AGGACCGCCAGCACCAAGAT
TGFBR2	AGAACGACCTAACCTGCTGC	TTCCCACCTGCCCACTGTTA

### Sheet: SU Table IB
Supplementary Table IB: Primers for amplifying 3’UTR sequences and restriction enzymes used for pmirGLO-Dual luciferase vector cloning.
With red is marked restriction enzyme cutting sequences and with lowercase letters 5’overhang sequence
Gene/ Restriction Enzymes	Forward (5’-3’)	Reverse (5’-3’)
TGFBR2 SacI/SalI	taagcaGAGCTCCCATGTCCAAAGAGGCTG	attcgtGTCGACTTTAGCTACTAGGAATGGGAAC
LIFR NheI/SalI	taagcaGCTAGCGCTCTTACTGCTAGTGTTGC	attcgtGTCGACGCCAAGCATACTAGTTTTACA
ADAM19 XhoI/SalI	taagcaCTCGAGGCTTCTCCCTTTCCTTGAG	attcgtGTCGACACTAACAAGGAAAAAAGGCAC
ATHL1 NheI/XbaI	taagcaGCTAGCTCAGGAACGGTGGCTTCA	attcgtTCTAGATCAGAGGAATAATGCTCTCCC
FMNL3 NheI/SalI	taagcaGCTAGCGAGGCAGAAGCACTTCACC	attgctGTCGACCCTTTACTGCACACTAGGGAT
PXDN NheI/XbaI	aagcaGCTAGCGCTCCTGGGAGGCTCCTC	attgctTCTAGATCCATTTGAAAATGTGACCCATT
PTEN short SacI/SalI	taagcaGAGCTCTTATCAAGAGGGATAAAACACCA	attcgtGTCGACGAGACTTTAATCAGTTTTAAGTGGA
PTEN long SacI/SalI	taagcaGAGCTCTTATCAAGAGGGATAAAACACCA	attcgtGTCGACCTCTCCATAGGAAGGCATTTC
ATP6V1A SacI/SacI	taagcaCTCGAGAAGCCTTGAAGATTACAACTGT	ttcgtGTCGACAAATCCACTTTTTATTCTTTCACAG
BCL2L11 NheI/XbaI	taagcaGCTAGCCAGGTTCTTTGCGGAGCC	attcgtTCTAGATCTGCAGTTATTTACAGCAGTATT
SP110 NheI/XbaI	taagcaGCTAGCATTTCTACTACCCTCTCAGTCA	attcgtTCTAGATGAGCTTTTTCATTTAATTTTTATTTTAGA
RARB NheI/XbaI	taagcaGCTAGCGACATTTTCTAGCTACTTCAAACA	attcgtTCTAGACTTTGCCAGGAGACTCCATG
