## Supplementary Table III for "MicroRNAs expressed from FSHR and aromatase genes target important ovarian functions"

### Sheet: SU Table IIIA
Supplementary Table IIIA: Reactome pathways regulated upon transfection of KGN cell-line with hsa-miR-548ba mimic.
Pathways in bold are unique to hsa-miR-548ba regulation in comparison to samples expressing hsa-miR-7973.
Analysis Type:	PANTHER Overrepresentation Test (Released 20171205)
Annotation Version and Release Date:	Reactome version 58 Released 2016-12-07
Reference List:	Homo sapiens (all genes in database)
Test Type:	FISHER
Reactome pathways	Genes in reference list	Genes in uploaded list	E-value	Fold Enrichment	P-value	FDR
Cholesterol biosynthesis (R-HSA-191273)	23	13	1.54	8.45	1.3e-07	4.32e-05
Cytosolic tRNA aminoacylation (R-HSA-379716)	24	10	1.61	6.23	2.98e-05	0.00312
Syndecan interactions (R-HSA-3000170)	27	11	1.81	6.09	1.41e-05	0.00188
Smooth muscle contraction (R-HSA-445355)	32	12	2.14	5.6	1.14e-05	0.00189
Amino acid transport across the plasma membrane (R-HSA-352230)	30	10	2.01	4.98	0.000136	0.0113
Chondroitin sulfate/dermatan sulfate metabolism (R-HSA-1793185)	49	15	3.28	4.57	7.31e-06	0.00132
Diseases associated with glycosaminoglycan metabolism (R-HSA-3560782)	39	10	2.61	3.83	0.000791	0.0477
Glycosphingolipid metabolism (R-HSA-1660662)	44	11	2.94	3.74	0.000526	0.0338
Non-integrin membrane-ECM interactions (R-HSA-3000171)	59	14	3.95	3.55	0.000154	0.0118
Glycosaminoglycan metabolism (R-HSA-1630316)	123	29	8.23	3.52	6.71e-08	3.34e-05
Sphingolipid metabolism (R-HSA-428157)	83	17	5.55	3.06	0.000152	0.0121
Response to elevated platelet cytosolic Ca2+ (R-HSA-76005)	130	25	8.7	2.87	1.24e-05	0.00176
Platelet degranulation (R-HSA-114608)	125	24	8.36	2.87	1.87e-05	0.00219
Unfolded protein response (UPR) (R-HSA-381119)	85	16	5.69	2.81	0.000533	0.0332
EPH-Ephrin signaling (R-HSA-2682334)	93	17	6.22	2.73	0.000487	0.0323
Diseases of glycosylation (R-HSA-3781865)	139	24	9.3	2.58	0.000108	0.00934
Extracellular matrix organization (R-HSA-1474244)	292	45	19.54	2.3	2.01e-06	0.000444
Metabolism of carbohydrates (R-HSA-71387)	278	41	18.6	2.2	1.2e-05	0.00184
Platelet activation, signaling and aggregation (R-HSA-76002)	274	39	18.33	2.13	4.77e-05	0.00452
Fatty acid, triacylglycerol, and ketone body metabolism (R-HSA-535734)	225	31	15.06	2.06	0.000403	0.0297
Hemostasis (R-HSA-109582)	586	78	39.21	1.99	8.71e-08	3.47e-05
Axon guidance (R-HSA-422475)	544	68	36.4	1.87	4.15e-06	0.000825
Metabolism of lipids and lipoproteins (R-HSA-556833)	712	88	47.64	1.85	2.37e-07	6.75e-05
Signalling by NGF (R-HSA-166520)	439	51	29.38	1.74	0.000436	0.031
Disease (R-HSA-1643685)	899	97	60.16	1.61	1.67e-05	0.00208
Post-translational protein modification (R-HSA-597592)	819	88	54.8	1.61	4.55e-05	0.00453
Developmental biology (R-HSA-1266738)	798	85	53.4	1.59	8.94e-05	0.00809
Metabolism (R-HSA-1430728)	1968	203	131.69	1.54	3.77e-09	2.5e-06
Metabolism of proteins (R-HSA-392499)	1325	131	88.66	1.48	2.58e-05	0.00285
Unclassified (UNCLASSIFIED)	11773	641	787.78	0.81	3.48e-14	6.92e-11
Signaling by GPCR (R-HSA-372790)	1288	55	86.18	0.64	0.000477	0.0327
GPCR downstream signaling (R-HSA-388396)	985	28	65.91	0.42	2.68e-07	6.67e-05
Olfactory signaling pathway (R-HSA-381753)	419	1	28.04	0.04	7.15e-11	7.11e-08

### Sheet: SU Table IIIB
Supplementary table IIIB: Reactome pathways regulated upon transfection of KGN cell-line with hsa-miR-7973 mimic.
Pathways in bold are unique to hsa-miR-7973 regulation in comparison to samples expressing hsa-miR-548ba.
Analysis Type:	PANTHER Overrepresentation Test (Released 20171205)
Annotation Version and Release Date:	Reactome version 58 Released 2016-12-07
Reference List:	Homo sapiens (all genes in database)
Test Type:	FISHER
Reactome pathways	Genes in reference list	Genes in uploaded list	E-value	Fold Enrichment	P-value	FDR
Role of ABL in ROBO-SLIT signaling (R-HSA-428890)	9	6	0.64	9.42	0.000246	0.0175
Cytosolic tRNA aminoacylation (R-HSA-379716)	24	10	1.7	5.89	4.67e-05	0.00516
RAF-independent MAPK1/3 activation (R-HSA-112409)	22	8	1.56	5.14	0.000563	0.032
Cholesterol biosynthesis (R-HSA-191273)	23	8	1.63	4.92	0.000715	0.0365
Glycosphingolipid metabolism (R-HSA-1660662)	44	14	3.11	4.5	1.84e-05	0.00262
Smooth muscle contraction (R-HSA-445355)	32	10	2.26	4.42	0.000322	0.0221
Amino acid transport across the plasma membrane (R-HSA-352230)	30	9	2.12	4.24	0.000814	0.0405
Keratan sulfate/keratin metabolism (R-HSA-1638074)	34	10	2.41	4.16	0.000482	0.0309
Chondroitin sulfate/dermatan sulfate metabolism (R-HSA-1793185)	49	14	3.47	4.04	4.97e-05	0.00521
Non-integrin membrane-ECM interactions (R-HSA-3000171)	59	16	4.18	3.83	2.53e-05	0.00315
Netrin-1 signaling (R-HSA-373752)	41	11	2.9	3.79	0.000493	0.0307
Pre-NOTCH expression and processing (R-HSA-1912422)	45	11	3.18	3.45	0.000954	0.0463
Glycosaminoglycan metabolism (R-HSA-1630316)	123	30	8.7	3.45	6.69e-08	2.66e-05
Sphingolipid metabolism (R-HSA-428157)	83	20	5.87	3.41	1.16e-05	0.0021
Signaling by TGF-beta receptor complex (R-HSA-170834)	72	15	5.09	2.94	0.000539	0.0316
Cell surface interactions at the vascular wall (R-HSA-202733)	101	20	7.15	2.8	0.000127	0.011
Diseases of glycosylation (R-HSA-3781865)	139	27	9.84	2.74	1.24e-05	0.00206
Platelet degranulation (R-HSA-114608)	125	23	8.85	2.6	0.000148	0.0123
Extracellular matrix organization (R-HSA-1474244)	292	52	20.66	2.52	2.04e-08	1.35e-05
Response to elevated platelet cytosolic Ca2+ (R-HSA-76005)	130	23	9.2	2.5	0.000209	0.0154
Degradation of the extracellular matrix (R-HSA-1474228)	137	23	9.69	2.37	0.000565	0.0312
Platelet activation, signaling and aggregation (R-HSA-76002)	274	44	19.39	2.27	3.39e-06	0.000844
Metabolism of carbohydrates (R-HSA-71387)	278	42	19.67	2.13	2.05e-05	0.00272
Hemostasis (R-HSA-109582)	586	81	41.47	1.95	1.22e-07	4.06e-05
Signaling by EGFR (R-HSA-177929)	335	45	23.71	1.9	0.000149	0.0119
Axon guidance (R-HSA-422475)	544	70	38.5	1.82	7.45e-06	0.00148
Metabolism of lipids and lipoproteins (R-HSA-556833)	712	91	50.38	1.81	4.68e-07	0.000133
Signalling by NGF (R-HSA-166520)	439	56	31.07	1.8	7.58e-05	0.00754
Signaling by PDGF (R-HSA-186797)	353	45	24.98	1.8	0.00047	0.0312
Cellular responses to stress (R-HSA-2262752)	350	44	24.77	1.78	0.00066	0.0346
Disease (R-HSA-1643685)	899	104	63.62	1.63	4.66e-06	0.00103
Developmental biology (R-HSA-1266738)	798	92	56.47	1.63	1.79e-05	0.00274
Cytokine signaling in immune system (R-HSA-1280215)	606	68	42.88	1.59	0.0005	0.0302
Post-translational protein modification (R-HSA-597592)	819	90	57.96	1.55	0.000125	0.0113
Innate immune system (R-HSA-168249)	784	83	55.48	1.5	0.000618	0.0332
Metabolism (R-HSA-1430728)	1968	207	139.26	1.49	4.55e-08	2.26e-05
Metabolism of proteins (R-HSA-392499)	1325	137	93.76	1.46	2.65e-05	0.0031
Immune system (R-HSA-168256)	1594	156	112.8	1.38	0.00011	0.0104
Unclassified (UNCLASSIFIED)	11773	673	833.1	0.81	9.61e-16	1.91e-12
GPCR downstream signaling (R-HSA-388396)	985	40	69.7	0.57	0.00018	0.0138
Olfactory signaling pathway (R-HSA-381753)	419	0	29.65	< 0.01	4.69e-13	4.67e-10
